# Evidence for *in vivo* mRNA Transport Between Mammalian Cells

**DOI:** 10.1101/2024.10.11.617465

**Authors:** Andrey Shubin, Songlei Liu, George Church, Craig Hunter

## Abstract

The prevalence and significance of intercellular mRNA transport remains unknown. Direct detection of mRNA transfer between cells within an organism is challenging due to technical limitations associated with transgene encoded molecular labels and cell sorting techniques. In this study we analyzed human-to-mouse xenograft single-cell RNA sequencing data to identify mouse transcripts in recovered human cells. The murine transcriptome analysis implicates macrophages as a frequent mRNA donor cell type. We then developed an *in vitro* system using mouse RAW264.7 macrophages and human HeLa and HEK293 cells and confirmed the transfer of Ftl1 mRNA from mouse to human cells. Overall, our study provides compelling *in vivo* evidence for prevalent intercellular mRNA transfer in human-to-mouse xenograft models.
