## Supplemental table 3 for "Evidence for *in vivo* mRNA Transport Between Mammalian Cells"

### Sheet: RCA_probes
Probe name	Sequence (5'->3')
Pdcd10_hum_1	/5Phos/CTTTCTGTTTAAGGCAAATACGATGTTATCGGGCGTGGTGCTCGCATATATACGTCAAGT
Pdcd10_hum_2	/5Phos/ACTGATCTTAGGTATGACTACGATGTTATCGGGCGTGGTGCTCGCATATATACAAAACAC
Ftl1_hum_1	/5Phos/AGA GAG TCC CCG GAT CTG TAC GAT GTT ATC GGG CGT GGT GCT CGC ATA TAT ACG GCT GGA
Ftl1_hum_2	/5Phos/AGC CCA GCC TCC GGG CCA TAC GAT GTT ATC GGG CGT GGT GCT CGC ATA TAT ACC TCG CCC
Ftl1_hum_3	/5Phos/TAG GCA GAA GCC CTA TTA TAC GAT GTT ATC GGG CGT GGT GCT CGC ATA TAT ACA GAG GCT
Fth1_hum_1	/5Phos/AGA GGT GAC GGA GGG CTG TAC GAT GTT ATC GGG CGT GGT GCT CGC ATA TAT ACG CGG TGA
Fth1_hum_2	/5Phos/TTC TGA TTC ATC CCA AGA TAC GAT GTT ATC GGG CGT GGT GCT CGC ATA TAT ACG ATA GAT
Ftl1_mus_1	/5Phos/ACA GTG GGA ATC CCC GGG ATC GAT ATT AAA TCG GTG GCG CGG GCT CTA TAT ACA GCG AGT
Ftl1_mus_2	/5Phos/AGG GCG GTT ACA AAG CTG ATC GAT ATT AAA TCG GTG GCG CGG GCT CTA TAT ACA GGC TCC
Ftl1_mus_3	/5Phos/CAG GTG GAG GTC CCA GGG ATC GAT ATT AAA TCG GTG GCG CGG GCT CTA TAT ACG TTC ATT
Fth1_mus_1	/5Phos/AGG GCT CAG GCT CGA AGC ATC GAT ATT AAA TCG GTG GCG CGG GCT CTA TAT ACG TTG CAA
Fth1_mus_2	/5Phos/TAT AGC GGG ATC CTG CGT ATC GAT ATT AAA TCG GTG GCG CGG GCT CTA TAT ACC CGC ACT
Pdcd10_mus_1	/5Phos/ACTTCACTTCCCACCTTTTACGATATTAAATCGGTGGCGCGGGCTCTATATACGGCACGG
Pdcd10_mus_2	/5Phos/TATGTGATAAAGACTGGTTACGATATTAAATCGGTGGCGCGGGCTCTATATACTTATGTG
RCA primer_hum	ATGCGAGCACCACGCCCGATAAC
FISH probe_hum	/5Cy5/GTTATCGGGCGTGGTGCTCGCAT
RCA primer_mus	AGAGCCCGCGCCACCGATTTAAT
FISH probe_mus	/5Cy3/ATTAAATCGGTGGCGCGGGCTCT
